# Spatial expression evolution of duplicated genes post-whole genome duplication in cultivated tomato

**DOI:** 10.64898/2026.10.28.762560

**Authors:** Thilanka Ranaweera, Rachel E. Kerwin, Huan Chen, Robert L. Last, Peipei Wang, Shin-Han Shiu, Melissa D. Lehti-Shiu

**Affiliations:** Department of Plant Biology, Michigan State University, East Lansing, MI, 48824, USA; DOE Great Lakes Bioenergy Research Center, Michigan State University, East Lansing, MI, 48824, USA; Department of Biochemistry and Molecular Biology, Michigan State University, East Lansing, MI 48824, USA; 4Kunpeng Institute of Modern Agriculture at Foshan, Agricultural Genomics Institute at Shenzhen, Chinese Academy of Agricultural Sciences, Shenzhen, Guangdong 518124, China; Department of Computational Mathematics, Science, and Engineering, Michigan State University, East Lansing, MI, 48824, USA

**Author notes:** The author responsible for distribution of materials integral to the findings presented in this article in accordance with the policy described in the Instructions for Authors (https://academic.oup.com/plphys/pages/General-Instructions) is Shin-Han Shiu.

**Keywords:** Ancestral State Reconstruction, Expression Divergence, Organ-Specific Expression, Post-WGT Paralogs, Solanaceae-Specific Whole Genome Triplication, Spatial Dependence of Expression, Syntenic Gene Blocks

## Abstract

The mechanisms by which whole genome duplication contributes to expression divergence of duplicate genes, which can impact the evolution of form and function, has been a long-standing question in evolutionary biology. We compared expression patterns of paralogs derived from the most recent Solanaceae-specific genome triplication event across 23 tissues and inferred ancestral expression states to investigate patterns of expression evolution. While the partitioning of ancestral expression states is traditionally considered the second most common (after the gene loss) trajectory of duplicate expression evolution, we found that the ancestral expression states tended to be retained by most (∼66%) duplicates, with ∼6% of gene lineages experiencing expression gain events and ∼20% experiencing expression losses. The genes that gained expression in fruit tissues are significantly enriched with functions associated with fruit quality. Notably, asymmetrical expression divergence is prevalent among duplicates, especially when ancestral genes were either not expressed or were highly expressed. Our study demonstrates the utility of integrating paralog expression comparisons with phylogenetic analyses to document the potential evolutionary history of spatial expression patterns and gain insight into how expression divergence contributes to the evolution of function across tissues.
