## Supplemental Tables for "Spatial expression evolution of duplicated genes post-whole genome duplication in cultivated tomato"

### Sheet: S1_Table
Main Organ	Accession number	Release Date	Cultivar	Sample type	Replicate	Developmental stage	Presence of Trichomes	Category	Reference
Callus	SRR6627606	2018-01-31	Micro-Tom	Callus	Rep 1	Callus	Not present	Non-trichome sample set	PMC5813534
	SRR6627607	2018-01-31	Micro-Tom	Callus	Rep 2	Callus	Not present	Non-trichome sample set	PMC5813534
	SRR6627608	2018-01-31	Micro-Tom	Callus	Rep 3	Callus	Not present	Non-trichome sample set	PMC5813534
	SRR6627609	2018-01-31	Micro-Tom	Callus	Rep 4	Callus	Not present	Non-trichome sample set	PMC5813534
	SRR6627610	2018-01-31	Micro-Tom	Callus	Rep 5	Callus	Not present	Non-trichome sample set	PMC5813534
	SRR6627611	2018-01-31	Micro-Tom	Callus	Rep 6	Callus	Not present	Non-trichome sample set	PMC5813534
Flower	SRR8325125	2018-12-15	Micro-Tom	Inflorescence meristem	Rep 1	Plant before flowering	Present	Baseline sample set	PMC6356586
	SRR8325130	2018-12-15	Micro-Tom	Inflorescence meristem	Rep 2	Plant before flowering	Present	Baseline sample set	PMC6356586
	SRR8325087	2018-12-15	Micro-Tom	Mature anthers	Rep 1	Flowering plant	Present	Baseline sample set	PMC6356586
	SRR8325086	2018-12-15	Micro-Tom	Mature anthers	Rep 2	Flowering plant	Present	Baseline sample set	PMC6356586
	SRR8325103	2018-12-15	Micro-Tom	Mature carpels	Rep 1	Flowering plant	Present	Baseline sample set	PMC6356586
	SRR8325102	2018-12-15	Micro-Tom	Mature carpels	Rep 2	Flowering plant	Present	Baseline sample set	PMC6356586
	SRR8325077	2018-12-15	Micro-Tom	Mature flower	Rep 1	Flowering plant	Present	Baseline sample set	PMC6356586
	SRR8325079	2018-12-15	Micro-Tom	Mature flower	Rep 2	Flowering plant	Present	Baseline sample set	PMC6356586
	SRR8325084	2018-12-15	Micro-Tom	Mature petals	Rep 1	Flowering plant	Present	Baseline sample set	PMC6356586
	SRR8325091	2018-12-15	Micro-Tom	Mature petals	Rep 2	Flowering plant	Present	Baseline sample set	PMC6356586
	SRR8325090	2018-12-15	Micro-Tom	Mature sepals	Rep 1	Flowering plant	Present	Baseline sample set	PMC6356586
	SRR8325089	2018-12-15	Micro-Tom	Mature sepals	Rep 2	Flowering plant	Present	Baseline sample set	PMC6356586
	SRR8325097	2018-12-15	Micro-Tom	Ovaries before pollination	Rep 1	Flowering plant	Present	Baseline sample set	PMC6356586
	SRR8325099	2018-12-15	Micro-Tom	Ovaries before pollination	Rep 2	Flowering plant	Present	Baseline sample set	PMC6356586
	SRR7993341	2018-12-03	P73	Reproductive meristem(floral)	Rep 1	Floral transition	Present	Baseline sample set	25617322
	SRR7993340	2018-12-03	P73	Reproductive meristem(floral)	Rep 2	Floral transition	Present	Baseline sample set	25617322
	SRR7993342	2018-12-03	P73	Reproductive meristem(floral)	Rep 3	Floral transition	Present	Baseline sample set	25617322
	SRR8325073	2018-12-15	Micro-Tom	Style	Rep 1	Flowering plant	Present	Baseline sample set	PMC6356586
	SRR8325072	2018-12-15	Micro-Tom	Style	Rep 2	Flowering plant	Present	Baseline sample set	PMC6356586
	SRR8325117	2018-12-15	Micro-Tom	Young carpels	Rep 1	Flowering plant	Present	Baseline sample set	PMC6356586
	SRR8325112	2018-12-15	Micro-Tom	Young carpels	Rep 2	Flowering plant	Present	Baseline sample set	PMC6356586
	SRR8325108	2018-12-15	Micro-Tom	Young petals	Rep 1	Flowering plant	Present	Baseline sample set	PMC6356586
	SRR8325105	2018-12-15	Micro-Tom	Young petals	Rep 2	Flowering plant	Present	Baseline sample set	PMC6356586
	SRR8325071	2018-12-15	Micro-Tom	Young seeds	Rep 1	Flowering plant	Present	Baseline sample set	PMC6356586
	SRR8325063	2018-12-15	Micro-Tom	Young seeds	Rep 2	Flowering plant	Present	Baseline sample set	PMC6356586
	SRR8325114	2018-12-15	Micro-Tom	Young sepals	Rep 1	Flowering plant	Present	Baseline sample set	PMC6356586
	SRR8325110	2018-12-15	Micro-Tom	Young sepals	Rep 2	Flowering plant	Present	Baseline sample set	PMC6356586
	SRR8325083	2018-12-15	Micro-Tom	Young stamens	Rep 1	Flowering plant	Present	Baseline sample set	PMC6356586
	SRR8325132	2018-12-15	Micro-Tom	Young stamens	Rep 2	Flowering plant	Present	Baseline sample set	PMC6356586
Fruit	SRR5724034	2017-06-21	M82	Collenchyma	Rep 1	Pink fruit ripping stage,equatorial plane	Not present	Non-trichome sample set	PMC5785480
	SRR5724035	2017-06-21	M82	Collenchyma	Rep 2	Pink fruit ripping stage,equatorial plane	Not present	Non-trichome sample set	PMC5785480
	SRR5724036	2017-06-21	M82	Collenchyma	Rep 3	Pink fruit ripping stage,equatorial plane	Not present	Non-trichome sample set	PMC5785480
	SRR5724426	2017-06-21	M82	Columella	Rep 1	Pink fruit ripping stage,equatorial plane	Not present	Non-trichome sample set	PMC5785480
	SRR5724302	2017-06-21	M82	Columella	Rep 2	Pink fruit ripping stage,equatorial plane	Not present	Non-trichome sample set	PMC5785480
	SRR5724303	2017-06-21	M82	Columella	Rep 3	Pink fruit ripping stage,equatorial plane	Not present	Non-trichome sample set	PMC5785480
	SRR5724425	2017-06-21	M82	Columella	Rep 4	Pink fruit ripping stage,equatorial plane	Not present	Non-trichome sample set	PMC5785480
	SRR8325139	2018-12-15	Micro-Tom	Dry seeds	Rep 1	Dry seeds	Not present	Non-trichome sample set	PMC6356586
	SRR8325140	2018-12-15	Micro-Tom	Dry seeds	Rep 2	Dry seeds	Not present	Non-trichome sample set	PMC6356587
	SRR6650488	2018-02-01	Micro-Tom	Fruit	Rep 1	Mature green	Present	Baseline sample set	29979480
	SRR6650489	2018-02-01	Micro-Tom	Fruit	Rep 2	Mature green	Present	Baseline sample set	29979480
	SRR6650491	2018-02-01	Micro-Tom	Fruit	Rep 3	Mature green	Present	Baseline sample set	29979480
	SRR8325150	2018-12-15	Micro-Tom	Green intermediate seeds	Rep 1	Flowering plant	Not present	Non-trichome sample set	PMC6356586
	SRR8325141	2018-12-15	Micro-Tom	Green intermediate seeds	Rep 2	Flowering plant	Not present	Non-trichome sample set	PMC6356586
	SRR8325068	2018-12-15	Micro-Tom	Green large seeds	Rep 1	Plant with fruits	Not present	Non-trichome sample set	PMC6356586
	SRR8325069	2018-12-15	Micro-Tom	Green large seeds	Rep 2	Plant with fruits	Not present	Non-trichome sample set	PMC6356586
	SRR8325064	2018-12-15	Micro-Tom	Green pulp	Rep 1	Plant with fruits	Not present	Non-trichome sample set	PMC6356586
	SRR8325066	2018-12-15	Micro-Tom	Green pulp	Rep 2	Plant with fruits	Not present	Non-trichome sample set	PMC6356586
	SRR5724377	2017-06-21	M82	Inner epidermis	Rep 1	Pink fruit ripping stage,equatorial plane	Not present	Non-trichome sample set	PMC5785480
	SRR5724378	2017-06-21	M82	Inner epidermis	Rep 2	Pink fruit ripping stage,equatorial plane	Not present	Non-trichome sample set	PMC5785480
	SRR5724380	2017-06-21	M82	Inner epidermis	Rep 3	Pink fruit ripping stage,equatorial plane	Not present	Non-trichome sample set	PMC5785480
	SRR5724329	2017-06-21	M82	Locular tissue	Rep 1	Pink fruit ripping stage,equatorial plane	Not present	Non-trichome sample set	PMC5785480
	SRR5724330	2017-06-21	M82	Locular tissue	Rep 2	Pink fruit ripping stage,equatorial plane	Not present	Non-trichome sample set	PMC5785480
	SRR5724331	2017-06-21	M82	Locular tissue	Rep 3	Pink fruit ripping stage,equatorial plane	Not present	Non-trichome sample set	PMC5785480
	SRR5724332	2017-06-21	M82	Locular tissue	Rep 4	Pink fruit ripping stage,equatorial plane	Not present	Non-trichome sample set	PMC5785480
	SRR5724436	2017-06-21	M82	Outer epidermis	Rep 1	Pink fruit ripping stage,equatorial plane	Not present	Non-trichome sample set	PMC5785480
	SRR5724013	2017-06-21	M82	Outer epidermis	Rep 2	Pink fruit ripping stage,equatorial plane	Not present	Non-trichome sample set	PMC5785480
	SRR5724435	2017-06-21	M82	Outer epidermis	Rep 3	Pink fruit ripping stage,equatorial plane	Not present	Non-trichome sample set	PMC5785480
	SRR5724101	2017-06-21	M82	Parenchyma	Rep 1	Pink fruit ripping stage,equatorial plane	Not present	Non-trichome sample set	PMC5785480
	SRR5724102	2017-06-21	M82	Parenchyma	Rep 2	Pink fruit ripping stage,equatorial plane	Not present	Non-trichome sample set	PMC5785480
	SRR5724347	2017-06-21	M82	Parenchyma	Rep 3	Pink fruit ripping stage,equatorial plane	Not present	Non-trichome sample set	PMC5785480
	SRR5724159	2017-06-21	M82	Placenta	Rep 1	Pink fruit ripping stage,equatorial plane	Not present	Non-trichome sample set	PMC5785480
	SRR5724160	2017-06-21	M82	Placenta	Rep 2	Pink fruit ripping stage,equatorial plane	Not present	Non-trichome sample set	PMC5785480
	SRR5724170	2017-06-21	M82	Placenta	Rep 3	Pink fruit ripping stage,equatorial plane	Not present	Non-trichome sample set	PMC5785480
	SRR5724322	2017-06-21	M82	Placenta	Rep 4	Pink fruit ripping stage,equatorial plane	Not present	Non-trichome sample set	PMC5785480
	SRR8325074	2018-12-15	Micro-Tom	Red pulp	Rep 1	Plant with fruits	Not present	Non-trichome sample set	PMC6356586
	SRR8325080	2018-12-15	Micro-Tom	Red pulp	Rep 2	Plant with fruits	Not present	Non-trichome sample set	PMC6356586
	SRR8325153	2018-12-15	Micro-Tom	Red seeds	Rep 1	Plant with fruits	Not present	Non-trichome sample set	PMC6356586
	SRR8325151	2018-12-15	Micro-Tom	Red seeds	Rep 2	Plant with fruits	Not present	Non-trichome sample set	PMC6356586
	SRR5724139	2017-06-21	M82	Seeds	Rep 1	Pink fruit ripping stage,equatorial plane	Not present	Non-trichome sample set	PMC5785480
	SRR5724140	2017-06-21	M82	Seeds	Rep 2	Pink fruit ripping stage,equatorial plane	Not present	Non-trichome sample set	PMC5785480
	SRR5724141	2017-06-21	M82	Seeds	Rep 3	Pink fruit ripping stage,equatorial plane	Not present	Non-trichome sample set	PMC5785480
	SRR5724142	2017-06-21	M82	Seeds	Rep 4	Pink fruit ripping stage,equatorial plane	Not present	Non-trichome sample set	PMC5785480
	SRR5724055	2017-06-21	M82	Septum	Rep 1	Pink fruit ripping stage,equatorial plane	Not present	Non-trichome sample set	PMC5785480
	SRR5724056	2017-06-21	M82	Septum	Rep 2	Pink fruit ripping stage,equatorial plane	Not present	Non-trichome sample set	PMC5785480
	SRR5724057	2017-06-21	M82	Septum	Rep 3	Pink fruit ripping stage,equatorial plane	Not present	Non-trichome sample set	PMC5785480
	SRR5724058	2017-06-21	M82	Septum	Rep 4	Pink fruit ripping stage,equatorial plane	Not present	Non-trichome sample set	PMC5785480
	SRR5724401	2017-06-21	M82	Total pericarp	Rep 1	Pink fruit ripping stage,equatorial plane	Not present	Non-trichome sample set	PMC5785480
	SRR5724402	2017-06-21	M82	Total pericarp	Rep 2	Pink fruit ripping stage,equatorial plane	Not present	Non-trichome sample set	PMC5785480
	SRR5724405	2017-06-21	M82	Total pericarp	Rep 3	Pink fruit ripping stage,equatorial plane	Not present	Non-trichome sample set	PMC5785480
	SRR5724406	2017-06-21	M82	Total pericarp	Rep 4	Pink fruit ripping stage,equatorial plane	Not present	Non-trichome sample set	PMC5785480
	SRR5724203	2017-06-21	M82	Vascular tissue	Rep 1	Pink fruit ripping stage,equatorial plane	Not present	Non-trichome sample set	PMC5785480
	SRR5724254	2017-06-21	M82	Vascular tissue	Rep 2	Pink fruit ripping stage,equatorial plane	Not present	Non-trichome sample set	PMC5785480
	SRR5724287	2017-06-21	M82	Vascular tissue	Rep 3	Pink fruit ripping stage,equatorial plane	Not present	Non-trichome sample set	PMC5785480
Leaf	SRR8325092	2018-12-15	Micro-Tom	Mature leaf lamina	Rep 1	Flowering plant	Present	Baseline sample set	PMC6356586
	SRR8325093	2018-12-15	Micro-Tom	Mature leaf lamina	Rep 2	Flowering plant	Present	Baseline sample set	PMC6356586
	SRR8325100	2018-12-15	Micro-Tom	Mature leaf vein	Rep 1	Flowering plant	Present	Baseline sample set	PMC6356586
	SRR8325101	2018-12-15	Micro-Tom	Mature leaf vein	Rep 2	Flowering plant	Present	Baseline sample set	PMC6356586
	SRR8325158	2018-12-15	Micro-Tom	Senescent leaf	Rep 1	Flowering plant	Present	Baseline sample set	PMC6356586
	SRR8325156	2018-12-16	Micro-Tom	Senescent leaf	Rep 2	Flowering plant	Present	Baseline sample set	PMC6356586
	SRR8325144	2018-12-15	Micro-Tom	Young leaf	Rep 1	Plant before flowering	Present	Baseline sample set	PMC6356586
	SRR8325146	2018-12-15	Micro-Tom	Young leaf	Rep 2	Plant before flowering	Present	Baseline sample set	PMC6356586
Root	SRR6820647	2019-10-01	Micro-Tom	Root	Rep 1	53 days	Not present	Non-trichome sample set	https://dspace.lib.cranfield.ac.uk/bitstream/handle/1826/12322/Silva_Ferreira_D_2017.pdf?sequence=1&isAllowed=y
	SRR6820648	2019-10-01	Micro-Tom	Root	Rep 2	53 days	Not present	Non-trichome sample set	https://dspace.lib.cranfield.ac.uk/bitstream/handle/1826/12322/Silva_Ferreira_D_2017.pdf?sequence=1&isAllowed=y
	SRR6820649	2019-10-01	Micro-Tom	Root	Rep 3	53 days	Not present	Non-trichome sample set	https://dspace.lib.cranfield.ac.uk/bitstream/handle/1826/12322/Silva_Ferreira_D_2017.pdf?sequence=1&isAllowed=y
Seedling	SRR8325131	2018-12-15	Micro-Tom	Seedling cotyledons	Rep 1	Seedling	Present	Baseline sample set	PMC6356586
	SRR8325133	2018-12-15	Micro-Tom	Seedling cotyledons	Rep 2	Seedling	Present	Baseline sample set	PMC6356586
	SRR8325138	2018-12-15	Micro-Tom	Seedling hypocotile	Rep 1	Seedling	Present	Baseline sample set	PMC6356586
	SRR8325136	2018-12-15	Micro-Tom	Seedling hypocotile	Rep 2	Seedling	Present	Baseline sample set	PMC6356586
	SRR8325128	2018-12-15	Micro-Tom	Seedling root apex	Rep 1	Seedling	Not present	Non-trichome sample set	PMC6356586
	SRR8325122	2018-12-15	Micro-Tom	Seedling root apex	Rep 2	Seedling	Not present	Non-trichome sample set	PMC6356586
	SRR8325120	2018-12-16	Micro-Tom	Seedling root without apex	Rep 1	Seedling	Not present	Non-trichome sample set	PMC6356586
	SRR8325115	2018-12-15	Micro-Tom	Seedling root without apex	Rep 2	Seedling	Not present	Non-trichome sample set	PMC6356586
Shoot	SRR8325126	2018-12-15	Micro-Tom	Shoot apical meristem after transition to flowering	Rep 1	Plant before flowering	Present	Baseline sample set	PMC6356586
	SRR8325127	2018-12-15	Micro-Tom	Shoot apical meristem after transition to flowering	Rep 2	Plant before flowering	Present	Baseline sample set	PMC6356586
	SRR8325147	2018-12-15	Micro-Tom	Shoot apical meristem before transition to flowering	Rep 1	Plant before flowering	Present	Baseline sample set	PMC6356586
	SRR8325123	2018-12-15	Micro-Tom	Shoot apical meristem before transition to flowering	Rep 2	Plant before flowering	Present	Baseline sample set	PMC6356586
Stem	SRR8325096	2018-12-15	Micro-Tom	Green internode	Rep 1	Flowering plant	Present	Baseline sample set	PMC6356586
	SRR8325094	2018-12-15	Micro-Tom	Green internode	Rep 2	Flowering plant	Present	Baseline sample set	PMC6356586
	SRR2239881	2015-09-05	M82	Shaved steam	Rep 1	3 weeks old plants	Not present	Non-trichome sample set	PMC4634047
	SRR2239882	2015-09-05	M82	Shaved steam	Rep 2	3 weeks old plants	Not present	Non-trichome sample set	PMC4634048
	SRR2239883	2015-09-05	M82	Stem with trichome	Rep 1	3 weeks old plants	Present	Baseline sample set	PMC4634049
	SRR2239884	2015-09-05	M82	Stem with trichome	Rep 2	3 weeks old plants	Present	Baseline sample set	PMC4634050
Trichome	SRR2239886	2015-09-05	M82	Trichome	Rep 1	3 weeks old plants	Present	Baseline sample set	PMC4634051
	SRR2239885	2015-09-05	M82	Trichome	Rep 2	3 weeks old plants	Present	Baseline sample set	PMC4634052

### Sheet: S2_Table
Significantly enriched GO terms from the GO enrichment analysis done for the syntenic paralogous gene pairs that were expressed in all 23 types of tissues
Positive genes with GO term	Positive genes without GO term	Negative gene with GO term	Negative genes without GO term	log10 Odds ratio	q value	Biological Process	Cellular Component	Molecular Function
41	382	427	13361	0.526066	8.08879e-08			nucleic acid binding
7	416	13	13775	1.25086	3.14441e-05			threonine-type endopeptidase activity
7	416	13	13775	1.25086	3.14441e-05		proteasome core complex
7	416	13	13775	1.25086	3.14441e-05	proteolysis involved in cellular protein catabolic process
6	417	7	13781	1.4517	3.14441e-05	vacuolar transport
4	419	2	13786	1.8172	0.000144944	translational frameshifting
4	419	2	13786	1.8172	0.000144944	positive regulation of translational elongation
4	419	2	13786	1.8172	0.000144944	positive regulation of translational termination
4	419	2	13786	1.8172	0.000144944			structural molecule activity
4	419	2	13786	1.8172	0.000144944		clathrin coat of trans-Golgi network vesicle
4	419	2	13786	1.8172	0.000144944		clathrin coat of coated pit
24	399	307	13481	0.421775	0.000668347		ribosome
2	421	475	13313	-0.875642	0.00105975			heme binding
24	399	318	13470	0.406158	0.00124954	translation
24	399	321	13467	0.40193	0.00126842			structural constituent of ribosome
4	419	6	13782	1.34062	0.00126842			ribosome binding
9	414	776	13012	-0.438255	0.00441579		membrane
13	410	145	13643	0.474641	0.00441579			calcium ion binding
4	419	11	13777	1.07745	0.00441579			translation elongation factor activity
2	421	0	13788	Inf	0.00441579			cyclic-nucleotide phosphodiesterase activity
2	421	0	13788	Inf	0.00441579		Atg1/ULK1 kinase complex
2	421	0	13788	Inf	0.00441579			glycylpeptide N-tetradecanoyltransferase activity
2	421	0	13788	Inf	0.00441579	cellular iron ion homeostasis
2	421	0	13788	Inf	0.00441579		vacuolar proton-transporting V-type ATPase, V1 domain
2	421	0	13788	Inf	0.00441579			ketol-acid reductoisomerase activity
2	421	0	13788	Inf	0.00441579	branched-chain amino acid biosynthetic process
2	421	0	13788	Inf	0.00441579		mitochondrial intermembrane space
2	421	0	13788	Inf	0.00441579	copper ion transport
2	421	0	13788	Inf	0.00441579			copper chaperone activity
20	403	1267	12521	-0.309396	0.00484425
14	409	183	13605	0.405627	0.00959818		intracellular anatomical structure
7	416	54	13734	0.631318	0.00959818	intracellular protein transport
2	421	1	13787	1.81514	0.00959818	deadenylation-dependent decapping of nuclear-transcribed mRNA
2	421	1	13787	1.81514	0.00959818			enzyme activator activity
2	421	1	13787	1.81514	0.00959818			protein phosphatase inhibitor activity
2	421	1	13787	1.81514	0.00959818	regulation of phosphoprotein phosphatase activity
2	421	1	13787	1.81514	0.00959818			amino acid binding
2	421	1	13787	1.81514	0.00959818			carboxyl- or carbamoyltransferase activity
2	421	1	13787	1.81514	0.00959818			ferric iron binding
2	421	344	13444	-0.731256	0.0123617			iron ion binding
2	421	332	13456	-0.715448	0.0133438	carbohydrate metabolic process
6	417	45	13743	0.64279	0.0133438			magnesium ion binding
4	419	19	13769	0.839834	0.0133438			chromatin binding
4	419	19	13769	0.839834	0.0133438	translational initiation
3	420	9	13779	1.0386	0.0133438		mitochondrion
2	421	2	13786	1.51449	0.0133438	regulation of signal transduction
2	421	2	13786	1.51449	0.0133438	positive regulation of catalytic activity
2	421	2	13786	1.51449	0.0133438	peroxisome fission
2	421	2	13786	1.51449	0.0133438			GDP-dissociation inhibitor activity
2	421	2	13786	1.51449	0.0133438	small GTPase mediated signal transduction
2	421	2	13786	1.51449	0.0133438			signal recognition particle binding
2	421	2	13786	1.51449	0.0133438			prephenate dehydratase activity
2	421	2	13786	1.51449	0.0133438	L-phenylalanine biosynthetic process
2	421	2	13786	1.51449	0.0133438			adenyl-nucleotide exchange factor activity
2	421	2	13786	1.51449	0.0133438			protein homodimerization activity
14	409	194	13594	0.379905	0.0144017			GTP binding
4	419	22	13766	0.776098	0.0173883			translation initiation factor activity
2	421	3	13785	1.33865	0.0187365			antioxidant activity
2	421	3	13785	1.33865	0.0187365			catalase activity
2	421	3	13785	1.33865	0.0187365		signal recognition particle, endoplasmic reticulum targeting
2	421	3	13785	1.33865	0.0187365			endoplasmic reticulum signal peptide binding
2	421	3	13785	1.33865	0.0187365			peptide-methionine (S)-S-oxide reductase activity
2	421	3	13785	1.33865	0.0187365			oxygen evolving activity
2	421	3	13785	1.33865	0.0187365	Golgi vesicle transport
4	419	24	13764	0.738242	0.0199314
6	417	56	13732	0.547488	0.0215916	vesicle-mediated transport
4	419	25	13763	0.7205	0.0215916	protein peptidyl-prolyl isomerization
4	419	25	13763	0.7205	0.0215916			unfolded protein binding
2	421	4	13784	1.21364	0.025192	autophagy
2	421	4	13784	1.21364	0.025192			proton-transporting ATPase activity, rotational mechanism
4	419	27	13761	0.687043	0.0261509			peptidyl-prolyl cis-trans isomerase activity
10	413	139	13649	0.376093	0.0273855			GTPase activity
4	419	392	13396	-0.486444	0.0301975			DNA-binding transcription factor activity
4	419	29	13759	0.655934	0.0310325	protein folding
2	421	5	13783	1.11685	0.0310325		integral component of peroxisomal membrane
2	421	5	13783	1.11685	0.0310325	phosphate-containing compound metabolic process
2	421	5	13783	1.11685	0.0310325		proton-transporting V-type ATPase, V0 domain
2	421	5	13783	1.11685	0.0310325		spliceosomal complex
6	417	64	13724	0.489251	0.0323207		nucleosome
2	421	6	13782	1.03766	0.0385905			7S RNA binding
2	421	6	13782	1.03766	0.0385905	photosystem II stabilization
2	421	6	13782	1.03766	0.0385905	photosystem II assembly
4	419	33	13755	0.599718	0.040867	glycolytic process
2	421	7	13781	0.970728	0.0469338			aspartic-type endopeptidase activity
2	421	7	13781	0.970728	0.0469338			thiamine pyrophosphate binding
54	369	1303	12485	0.146798	0.047712			ATP binding
1	422	0	13788	Inf	0.0487075	negative regulation of ATPase activity
1	422	0	13788	Inf	0.0487075			ATPase inhibitor activity
11	412	180	13608	0.304987	0.0499918			RNA binding
Significantly enriched GO terms from the GO enrichment analysis done for the syntenic paralogous gene pairs that were not expressed in any of the 23 types of tissues
Positive genes with GO term	Positive genes without GO term	Negative gene with GO term	Negative genes without GO term	log10 Odds ratio	q value	Biological Process	Cellular Component	Molecular Function
13	50	1047	13101	0.512271	0.00596271	protein phosphorylation
13	50	1046	13102	0.512719	0.00596271			protein kinase activity
4	59	67	14081	1.15348	0.00596271			cysteine-type peptidase activity
2	61	6	14142	1.88669	0.00596271			pectate lyase activity
7	56	374	13774	0.662967	0.0095092			zinc ion binding
2	61	16	14132	1.46115	0.0095092	photosynthetic electron transport chain
2	61	16	14132	1.46115	0.0095092			phosphatidylinositol phosphate kinase activity
2	61	16	14132	1.46115	0.0095092	phosphatidylinositol metabolic process
2	61	15	14133	1.4891	0.0095092		photosystem
2	61	15	14133	1.4891	0.0095092			chlorophyll binding
2	61	14	14134	1.51901	0.0095092			phospholipid binding
2	61	18	14130	1.41016	0.0107632			oxidoreductase activity, acting on NAD(P)H
2	61	24	14124	1.285	0.0167066			quinone binding
2	61	28	14120	1.21803	0.0205291			solute:proton antiporter activity
2	61	34	14114	1.13367	0.0240714	photosynthesis, light reaction
2	61	33	14115	1.1466	0.0240714			cellulose synthase (UDP-forming) activity
2	61	33	14115	1.1466	0.0240714	cellulose biosynthetic process
2	61	42	14106	1.04162	0.0333724	cation transport
2	61	46	14102	1.00191	0.0372746			NAD binding
Significantly enriched GO terms from the GO enrichment analysis done for the syntenic paralogous gene pairs where one gene was not expressed in any of the 23 types of tissues while the other gene was expressed in all 23 tissue types
Positive genes with GO term	Positive genes without GO term	Negative gene with GO term	Negative genes without GO term	log10 Odds ratio	q value	Biological Process	Cellular Component	Molecular Function
4	79	29	14099	1.39032	0.00151741			acetylglucosaminyltransferase activity
2	81	2	14126	2.23795	0.00391338			triose-phosphate isomerase activity
2	81	7	14121	1.69647	0.0153588			O-acyltransferase activity
7	76	389	13739	0.512221	0.0417196			DNA-binding transcription factor activity
4	79	126	14002	0.750116	0.0417196			methyltransferase activity
2	81	22	14106	1.19913	0.0417196			peptidase activity
2	81	21	14107	1.21933	0.0417196	translational initiation
2	81	15	14113	1.36528	0.0417196	malate transport
2	81	24	14104	1.16138	0.0433398			translation initiation factor activity
GO enrichment analysis done for the syntenic paralogous gene pairs that were not expressed in any of the 46 types of tissues
Positive genes with GO term	Positive genes without GO term	Negative gene with GO term	Negative genes without GO term	log10 Odds ratio	q value	Biological Process	Cellular Component	Molecular Function
7	32	374	13798	0.90675	0.00100175			zinc ion binding
4	35	67	14105	1.38039	0.00100175			cysteine-type peptidase activity
2	37	18	14154	1.62782	0.0130646			oxidoreductase activity, acting on NAD(P)H
2	37	24	14148	1.50249	0.0165873			quinone binding
4	35	292	13880	0.734935	0.0413312	proteolysis
2	37	46	14126	1.21959	0.0413312			NAD binding
3	36	189	13983	0.789806	0.0643411			ADP binding
7	32	1053	13119	0.435363	0.0761297	protein phosphorylation
7	32	1052	13120	0.435808	0.0761297			protein kinase activity
1	38	17	14155	1.34014	0.100031	photosynthetic electron transport chain
1	38	17	14155	1.34014	0.100031			phosphatidylinositol phosphate kinase activity
1	38	17	14155	1.34014	0.100031	phosphatidylinositol metabolic process
1	38	16	14156	1.36657	0.100031		photosystem
1	38	16	14156	1.36657	0.100031			chlorophyll binding
2	37	138	14034	0.740053	0.108926	lipid metabolic process
1	38	35	14137	1.02628	0.151939	photosynthesis, light reaction
1	38	34	14138	1.03889	0.151939			cellulose synthase (UDP-forming) activity
1	38	34	14138	1.03889	0.151939	cellulose biosynthetic process
1	38	58	14114	0.806273	0.217442			lipid binding
1	38	57	14115	0.813855	0.217442			DNA-directed 5'-3' RNA polymerase activity
1	38	69	14103	0.730608	0.242198			copper ion binding
1	38	94	14078	0.595542	0.303766	transcription, DNA-templated
1	38	123	14049	0.477887	0.36544			peroxidase activity
1	38	130	14042	0.453639	0.366709	response to oxidative stress
5	34	1279	12893	0.170957	0.458582			protein binding
1	38	238	13934	0.18769	0.540262			protein dimerization activity
2	37	631	13541	0.0644444	0.743658			DNA binding
4	35	1353	12819	0.0345596	0.785189			ATP binding
4	35	1283	12889	0.0599798	0.785189
* The go terms that were not significanltly enriched are shown in purple

### Sheet: Sheet2
Tomato domestication genes that are duplicated from Sol-WGD event
GeneName	GeneID	Function	Reference
Solyc06g072840	Solyc06g072840	Associated with malic acid content	Razifard et al., 2020 (https://doi.org/10.1093/molbev/msz297)
Sister of TM3 (STM3)	Solyc01g092950	Potentially involved in flowering time and inflorescence branching	Wang et al., 2021 (https://doi.org/10.1038/s41438-021-00677-x)
style2.1	Solyc02g087850	Controls style length and self-pollination	Chen et al., 2007 (https://doi.org/10.1126/science.1148428)
Enhancer of J2 (EJ2)	Solyc03g114840	Influences inflorescence branching in j2 mutants	Soyk et al., 2017 (https://doi.org/10.1016/j.cell.2017.04.032)
Lycopebe Beta Cyclase (CycB)	Solyc04g040190	Influences lycopene accumulation	Zsögön et al., 2018 (https://doi.org/10.1038/nbt.4272)
Lycopersicum Invertase5 (Lin5)	Solyc09g010080	Increased soluble solid content (sweetness)	Wang et al., 2024 (https://doi.org/10.1111/pbi.14471)
Non ripening (nor)	Solyc10g006880	Controls fruit ripening	Barry and Giovannoni, 2007 (https://doi.org/10.1007/s00344-007-9002-y)
sun	Solyc10g079240	Fruit shape (elongation)	Xiao et al., 2008 (https://doi.org/10.1126/science.1153040)
fas/CLAVATA3	Solyc11g071810	Regulates locule number and fruit mass	Riccini et al., 2025 (https://doi.org/10.1186/s12870-025-06449-2)
Fruit weight 12.1(fw12.1)	Solyc12g005310	Increased fruit mass	Lin et al., 2014 (https://doi.org/10.1038/ng.3117)
